# Distinguishing cells from empty droplets in droplet-based single-cell RNA sequencing data

**DOI:** 10.1101/234872

**Authors:** Aaron T. L. Lun, Samantha Riesenfeld, Tallulah Andrews, The Phuong Dao, Tomas Gomes, participants in the 1st Human Cell Atlas Jamboree, John C. Marioni

## Abstract

Droplet-based single-cell RNA sequencing protocols have dramatically increased the throughput and efficiency of single-cell transcriptomics studies. A key computational challenge when processing these data is to distinguish libraries for real cells from empty droplets. Existing methods for cell calling set a minimum threshold on the total unique molecular identifier (UMI) count for each library, which indiscriminately discards cell libraries with low UMI counts. Here, we describe a new statistical method for calling cells from droplet-based data, based on detecting significant deviations from the expression profile of the ambient solution. Using simulations, we demonstrate that our method has greater power than existing approaches for detecting cell libraries with low UMI counts, while controlling the false discovery rate among detected cells. We also apply our method to real data, where we show that the use of our method results in the retention of distinct cell types that would otherwise have been discarded.
