## Supplementary material for "Distinguishing cells from empty droplets in droplet-based single-cell RNA sequencing data"

First Name	Last Name
Dana	Peer
Archit	Verma
Timothy	Tickle
Valentine	Svensson
Tomás	Gomes
Mirjana	Efremova
Almut	Lütge
Manuel	Goepferich
Andrew	Butler
Christoph	Hafemeister
Caleb	Weinreb
Sam	Wolock
Ambrose	Carr
The Phuong	Dao
Maren	Büttner
Alexander	Wolf
Philipp	Angerer
Will	Townes
Allon	Wagner
David	DeTomaso
Viktor	Petukhov
Vladimir	Kiselev
Tallulah	Andrews
Matthew	Ploenzke
Vasilis	Ntranos
Ruslan	Soldatov
Hannah	Pliner
Karthik	Shekhar
Nikolaos	Barkas
Keegan	Korthauer
Michael	Cole
Jonah	Cool
Sandhya	Prabhakaran
Samantha	Riesenfeld
Amir	Giladi
Yael	Baran
Yoni	Herzog
Andrew	Hill
John	Marioni
Oliver	Stegle
Fabian	Theis
Nir	Yosef
Amos	Tanay
Peter	Kharchenko
Nils	Eling
Laleh	Haghverdi
Aaron	Lun
Sarah	Teichmann
Martin	Hemburg
Jimmie	Ye
Jeremy	Freeman
Rahul	Satija
Deep	Ganguli
Marcus	Kinsella
Effi	Kenigsberg
Davis	McCarthy
Anna	Cuomo
Marcus	Jan Bonder
Matan	Hofree
Denis	Yuen
